# A *Ralstonia solanacearum* type III effector alters the actin and microtubule cytoskeleton to promote bacterial virulence in plants

**DOI:** 10.1101/2023.11.01.565113

**Authors:** Rachel Hiles, Abigail Rogers, Namrata Jaiswal, Weiwei Zhang, Jules Butchacas, Marcus V. Merfa, Taylor Klass, Erica Kaser, Jonathan M. Jacobs, Christopher J. Staiger, Matthew Helm, Anjali S. Iyer-Pascuzzi

## Abstract

Cellular responses to biotic stress frequently involve signaling pathways that are conserved across eukaryotes. These pathways include the cytoskeleton, a proteinaceous network that senses external cues at the cell surface and signals to interior cellular components. During biotic stress, dynamic cytoskeletal rearrangements serve as a platform from which early immune-associated processes are organized and activated. Bacterial pathogens of plants and animals use proteins called type III effectors (T3Es) to interfere with host immune signaling, thereby promoting virulence. We previously found that RipU, a T3E from the soilborne phytobacterial pathogen *Ralstonia solanacearum* K60 (*Rs* K60), co-localizes with the plant cytoskeleton. Here, we show that RipU from *Rs* K60 (RipU^K60^) physically associates with both actin and tubulin and disrupts actin and microtubule cytoskeleton organization. We find that pharmacological disruption of the tomato (*Solanum lycopersicum*) cytoskeleton promotes *Rs* K60 colonization. RipU^K60^ suppresses cell surface-triggered immune responses including flg22-mediated reactive oxygen species (ROS) production and callose deposition. Importantly, tomato plants inoculated with *Rs* K60 lacking RipU^K60^ (Δ*ripU^K60^*) had reduced wilting symptoms and significantly reduced root colonization when compared to plants inoculated with wild-type *Rs* K60. Collectively, our data suggest that *Rs* K60 uses the type III effector RipU^K60^ to remodel cytoskeletal organization, thereby promoting pathogen virulence.
