## Supplemental Table 1 for "A *Ralstonia solanacearum* type III effector alters the actin and microtubule cytoskeleton to promote bacterial virulence in plants"

### Sheet: Sheet1
Supplemental Table 1: Primers for Rs Recombinant DNA techniques
ripU up F: ctctagagtcgacctgcaggcatgcaagcttgcaactgaccttcgcggaagactggtact
ripU up R: tgctgttagtcccgccaagcttggcaagaaagtaaaccgccgcgctacaaaatcggcgca
ripU dw F: tgcgccgattttgtagcgcggcggtttactttcttgccaagcttggcgggactaacagca
ripU dw R: acgttgtaaaacgacggccagtgccaagcttgttcgtgctccgcgtattggacatcagac
ripUflank F: cgcttccagctcaacttccgca
ripUflank R: agccgtccacccacaggtagac
ripU comp F: ccccgggctgcaggaattcctcgagaagctgtttcctgcaccagaaagtcgtgctgatcg
ripU comp R: aaggccttcgcgaggtaccgggcccaagctccacaggtagacaacgtcgatcggctgttc
